# Filopodial protrusion driven by density-dependent Ena-TOCA-1 interactions

**DOI:** 10.1101/2023.01.04.522504

**Authors:** Thomas C. A. Blake, Helen M. Fox, Vasja Urbančič, Adam Wolowczyk, Edward S. Allgeyer, Julia Mason, Jennifer L. Gallop

**Affiliations:** Wellcome/Cancer Research UK Gurdon Institute, University of Cambridge, Cambridge, UK; Department of Biochemistry, University of Cambridge, Cambridge, UK; Department of Genetics, University of Cambridge, Cambridge, UK

## Abstract

Filopodia are narrow actin-rich protrusions with important roles in neuronal development. The neuronally-enriched TOCA-1/CIP4 family of F-BAR and SH3 domain adaptor proteins have emerged as upstream regulators that link membrane interactions to actin binding proteins in lamellipodia and filopodia, including WAVE and N-WASP nucleation promoting factors and formins. Here, we demonstrate a direct interaction between TOCA-1 and Ena/VASP actin filament elongators that is mediated by clustered SH3 domain interactions. Using *Xenopus* retinal ganglion cell axonal growth cones, where Ena/VASP proteins have a native role in filopodia extension, we show that TOCA-1 localises to filopodia and lamellipodia, with a retrograde flow of puncta, and correlates with filopodial protrusion. Two-colour single molecule localization microscopy of TOCA-1 and Ena supports their nanoscale association. TOCA-1 clusters coalesce at advancing lamellipodia and filopodia and operate synergistically with Ena to promote filopodial protrusion dependent on a functional SH3 domain. In analogous yet distinct ways to lamellipodin and IRSp53, we propose that transient TOCA-1 clusters recruit and promote Ena activity to orchestrate filopodial protrusion.
