## Supplementary material for "Filopodial protrusion driven by density-dependent Ena-TOCA-1 interactions": Table S1

### Sheet: Properties summary
Table S1
TOCA-1 vs CTRL (Fig 3)
Parameter	Condition	Min.	1st Qu.	Median	Mean	3rd Qu.	Max.	SD	N
Max length	CTRL	2	2.718	4.993	6.78292	11.2115	17.039	4.74481	63
Max length	TOCA-1	1.852	2.79775	5.292	6.53627	8.16175	21.708	4.62792	80
Straightness	CTRL	0.651861	0.881713	0.89694	0.882846	0.918136	0.935129	0.0613648	31
Straightness	TOCA-1	0.606668	0.900076	0.91791	0.892176	0.940948	0.97956	0.0897979	41
Tip extension rate	CTRL	0.0375	0.045	0.0531	0.0605293	0.0701	0.1242	0.0211783	41
Tip extension rate	TOCA-1	0.0349	0.048	0.06365	0.0726968	0.08415	0.1813	0.0345963	62
Tip retraction rate	CTRL	0.0327	0.050625	0.055	0.0602843	0.07015	0.112	0.0192917	35
Tip retraction rate	TOCA-1	0.0347	0.04665	0.055325	0.069642	0.0776	0.198	0.0358305	50
Base invasion rate	CTRL	0.03405	0.0468	0.0534	0.0598116	0.062675	0.12775	0.0218814	43
Base invasion rate	TOCA-1	0.0347	0.044725	0.0571	0.0609394	0.075075	0.1277	0.0213772	66
Base retraction rate	CTRL	0.0346	0.044575	0.05505	0.0563543	0.061875	0.1009	0.0157579	46
Base retraction rate	TOCA-1	0.03475	0.04765	0.0622	0.0648038	0.0781	0.1432	0.0202246	65
Time tip extending	CTRL	0	0.00431034	0.181818	0.255151	0.457361	0.8	0.24472	55
Time tip extending	TOCA-1	0	0.112069	0.22318	0.321003	0.503906	1	0.277449	72
Time tip retracting	CTRL	0	0	0.0517241	0.113315	0.161543	1	0.172837	55
Time tip retracting	TOCA-1	0	0	0.088558	0.110217	0.150765	1	0.147828	72
Time tip stalling	CTRL	0	0.412135	0.649123	0.631534	0.87931	1	0.286998	55
Time tip stalling	TOCA-1	0	0.331897	0.629151	0.56878	0.8	1	0.292343	72
Time base invading	CTRL	0	0.0172414	0.12069	0.133444	0.198198	0.666667	0.132703	57
Time base invading	TOCA-1	0	0.0517241	0.148148	0.187851	0.280702	1	0.188387	73
Time base retracting	CTRL	0	0.0294118	0.162162	0.213662	0.25	1	0.25609	57
Time base retracting	TOCA-1	0	0.114754	0.189655	0.226843	0.315789	1	0.186295	73
Time base stalling	CTRL	0	0.524752	0.681159	0.652894	0.850877	1	0.265706	57
Time base stalling	TOCA-1	0	0.396552	0.581818	0.585306	0.801724	1	0.253018	73
Tip persistence	CTRL	4	10	16	19.3208	26	60	12.2534	53
Tip persistence	TOCA-1	4	10	16	22.3056	27	106	19.4912	72

### Sheet: Comparison
TOCA-1 vs CTRL (Fig 3)
	Fold change (median)	Fold change (mean)	z-score	Cliff's delta	P (Mann-Whitney)	P (Holm-adjusted)
Max length	1.05988	0.963637	-0.0519822	-0.0222222	0.821452	1
Straightness	1.02338	1.01057	0.15204	0.33753	0.0142938	0.185819
Tip extension rate	1.19868	1.20102	0.574528	0.185287	0.113358	0.906862
Tip retraction rate	1.00591	1.15523	0.485065	0.0628571	0.626503	1
Base invasion rate	1.06929	1.01886	0.0515398	0.02537	0.825795	1
Base retraction rate	1.12988	1.14994	0.536205	0.247492	0.026974	0.323688
Time tip extending	1.22749	1.25809	0.269092	0.142424	0.169333	1
Time tip retracting	1.71212	0.972661	-0.0179238	0.0522727	0.609706	1
Time tip stalling	0.969232	0.900632	-0.218658	-0.125758	0.226341	1
Time base invading	1.22751	1.40771	0.409989	0.190099	0.0632688	0.695957
Time base retracting	1.16954	1.06169	0.0514683	0.170151	0.0966544	0.90654
Time base stalling	0.854159	0.89648	-0.254369	-0.173516	0.090654	0.90654
Tip persistence	1	1.15449	0.24359	0.0128407	0.904237	1
